# Beyond Sequence Similarity: ML-Powered Identification of pHLA Off-Targets for TCR-Mimic Antibodies Using High Throughput Binding Kinetics

**DOI:** 10.1101/2025.09.19.677256

**Authors:** Alexander Sinclair, Stefan Krämer, Christoph Reinhart, Jennifer Stehle, Simon Schuster, Tobias Herz, Hoor al Hasani, Pranav Hamde, Oliver Selinger, Joerg Birkenfeld

**Affiliations:** BioCopy GmbH, Emmendingen, Germany; BioCopy AG, Basel, Switzerland

**Keywords:** HLA, MHC, pHLA, pMHC, TCR-like antibody, peptide-MHC complex, X-Scan, MAGE-A4, off-target toxicity, preclinical de-risking, machine learning, binding kinetics, SCORE, BLI, T2-binding

## Abstract

T-cell receptor mimic (TCRm) antibodies are an emerging class of tumor-targeting agents used in advanced immunotherapies such as bispecific T-cell engagers and CAR-T cells. Unlike conventional antibodies, TCRms are designed to recognize peptide–human leukocyte antigen (pHLA) complexes that present intracellular tumor-derived peptides on the cell surface. Due to the typically low surface abundance and high sequence similarity of pHLAs, TCRms require high affinity and exceptional specificity to avoid off-target toxicity. Conventional methods for off-target identification such as sequence similarity searches, motif-based screening, and structural modelling focus on the peptide and are limited in detecting cross-reactive peptides with little or no sequence homology to the target. To address this gap, we developed EpiPredict, a TCRm-specific machine learning framework trained on high-throughput kinetic off-target screening data. EpiPredict learns an antibody-specific mapping from peptide sequence to binding strength, enabling prediction of interactions with unmeasured pHLA sequences, including sequence-dissimilar peptides. We applied EpiPredict to two distinct TCRms targeting the cancer-testis antigen MAGE-A4. The model successfully predicted multiple off-targets with minimal sequence similarity to the intended epitope, many of which were experimentally validated via T2 cell binding assays. These findings establish EpiPredict as a valuable tool for lead optimization of TCRms, enabling the identification of antibody-specific off-targets beyond the scope of traditional peptide-centric methods and supporting the preclinical de-risking of TCRm-based therapies.
