## Supplementary_Table_1 for "Beyond Sequence Similarity: ML-Powered Identification of pHLA Off-Targets for TCR-Mimic Antibodies Using High Throughput Binding Kinetics"

### Sheet: Sheet1
Sequence	Paper Ids	Data Ids	Gene Name	UniProt ID	Hamming distance	Antibody A predicted likelihood	Antibody B predicted likelihood
RVYWNRSYFV	PP1	PEP1980	DPY19L4	Q7Z388	6	0.98	0.77
YAYDSNSPYV	PP2	PEP1981	LILRA2 ILT1 LIR7	Q8N149	7	0.96	0.16
YAYDSNSPHV	PP3	PEP1982	LILRA1 LIR6	O75019	7	0.93	0.06
YVYKAKNNTV	PP4	PEP1983	RPL35A GIG33	P18077	6	0.85	0.25
FIFEGRSYSA	PP5	PEP1984	MMP9 CLG4B	P14780	8	0.80	0.89
YALDARGNNV	PP6	PEP1985	DSG2 CDHF5	Q14126	7	0.79	0.16
RLHHGRVHVV	PP7	PEP1986	LAMA3 LAMNA	Q16787	6	0.14	0.78
WIYHSKNPEV	PP8	PEP1987	GGTA1 GGTA1P	Q4G0N0	8	0.76	0.02
VLYQNRNYHL	PP9	PEP1988	HDX CXorf43	Q7Z353	8	0.75	0.02
RLYNGRAAEA	PP10	PEP1989	IFT56 TTC26	A0AVF1	7	<0.01	0.74
YLHESRHRHA	PP11	PEP1990	NFYA	P23511	9	0.71	0.09
QLYPGRKYRA	PP12	PEP1991	TCL1B TCL1	O95988	7	0.01	0.71
NLYLGRSHFL	PP13	PEP1992	TCF25 KIAA1049 NULP1 FKSG26	Q9BQ70	6	0.35	0.70
RMWESRSHTL	PP14	PEP1993	SPTB SPTB1	P11277	7	0.65	0.66
YVWQGRMSSL	PP15	PEP1994	VILL	O15195	7	0.65	<0.01
FCLYGREEHL	PP16	PEP1995	SORT1	Q99523	7	0.64	<0.01
WALQGQEFHV	PP17	PEP1996	SLC8A3 NCX3	P57103	7	0.61	<0.01
SLYAARQYFV	PP18	PEP1997	SAMHD1 MOP5	Q9Y3Z3	7	0.09	0.60
RLWSHRSYKA	PP19	PEP1998	SCD FADS5 SCD1 SCDOS	O00767	9	0.01	0.59
YALQGRSVAV	PP20	PEP1999	SKIC3 KIAA0372 TTC37	Q6PGP7	7	0.59	<0.01
FAMGNRMTFV	PP21	PEP2000	CYP39A1	Q9NYL5	8	0.58	<0.01
RLYGGRVFKA	PP22	PEP2001	FRMPD4 KIAA0316 PDZD10 PDZK10	Q14CM0	7	<0.01	0.58
YCLYSKSSFI	PP23	PEP2002	VEPH1 KIAA1692 VEPH	Q14D04	10	0.57	<0.01
HLNEARDYEV	PP24	PEP2003	SPC25 SPBC25 AD024	Q9HBM1	8	0.09	0.57
SVMDGKEYQA	PP25	PEP2004	PLD1	Q13393	6	<0.01	0.56
YLHKNRDSFL	PP26	PEP2005	PDGFRA PDGFR2 RHEPDGFRA	P16234	9	0.53	<0.01
YALGGRMDHV	PP27	PEP2006	KLHL26	Q53HC5	7	0.53	<0.01
SLLDSRSYET	PP28	PEP2007	EMC8 C16orf2 C16orf4 COX4AL COX4NB FAM158B NOC4	O43402	8	<0.01	0.52
QMFDARNMMA	PP29	PEP2008	TUBB6	Q9BUF5	8	<0.01	0.52
